# Fast and Accurate *in silico* Antigen Typing with Kaptive 3

**DOI:** 10.1101/2025.02.05.636613

**Authors:** Thomas D. Stanton, Marit A.K. Hetland, Iren H. Löhr, Kathryn E. Holt, Kelly L. Wyres

**Author notes:** **Correspondence**: Dr. Tom Stanton, Dr. Kelly Wyres, The Alfred and Monash University, Level 2, The Burnet Institute, 85 Commercial Road, Melbourne VIC 3004, Australia. E.

## Abstract

Surface polysaccharides are common antigens in priority pathogens and therefore attractive targets for novel control strategies such as vaccines, monoclonal antibody and phage therapies. Distinct serotypes correspond to diverse polysaccharide structures that are encoded by distinct biosynthesis gene clusters, e.g. the *Klebsiella pneumoniae* species complex (KpSC) K- and O-loci encode the synthesis machinery for the capsule (K) and outer-lipopolysaccharides (O), respectively. We previously presented Kaptive and Kaptive 2, programs to identify K and O-loci directly from KpSC genome assemblies (later adapted for *Acinetobacter baumannii*), enabling sero-epidemiological analyses to guide vaccine and phage therapy development. However, for some KpSC genome collections, Kaptive (v≤2) was unable to type a high proportion of K-loci. Here we identify the cause of this issue as assembly fragmentation, and present a new version of Kaptive (v3) to circumvent this problem, reduce processing times and simplify output interpretation.

We compared the performance of Kaptive v2 and Kaptive v3 for typing genome assemblies generated from subsampled Illumina read sets (decrements of 10x depth), for which a corresponding high quality completed genome was also available to determine the ‘true’ loci (n=549 KpSC, n=198 *A. baumannii*). Both versions of Kaptive showed high rates of agreement to the matched true locus among ‘typeable’ locus calls (≥96% for ≥20x read depth), but Kaptive v3 was more sensitive, particularly for low depth assemblies (at <40x depth, v3 ranged 0.85-1 vs v2 0.09-0.94) and/or typing KpSC K-loci (e.g. 0.97 vs 0.82 for non-subsampled assemblies). Overall, Kaptive v3 was also associated with a higher rate of optimal outcomes i.e. loci matching those in the reference database were correctly typed and genuine novel loci were reported as untypeable (73-98% for v3 vs 7-77% for v2 for KpSC K-loci).

Kaptive v3 was >1 order of magnitude faster than Kaptive v2 making it easy to analyse thousands of assemblies on a desktop computer, facilitating broadly accessible in silico serotyping that is both accurate and sensitive. The Kaptive v3 source code is freely available on GitHub (https://github.com/klebgenomics/Kaptive), and has been implemented in Kaptive Web (https://kaptive-web.erc.monash.edu).
