## Supplementary material for "Fast and Accurate *in silico* Antigen Typing with Kaptive 3": Table S4

Species	Antigen	Assembly_type	metric	weight	n_correct
A.baumannii	K	Unsubsampled	AS	none	167
A.baumannii	K	Unsubsampled	mlen	none	148
A.baumannii	K	Unsubsampled	blen	none	124
A.baumannii	K	Unsubsampled	q	len	118
A.baumannii	K	Unsubsampled	AS	genes_found	65
A.baumannii	K	Unsubsampled	AS	genes_expected	172
A.baumannii	K	Unsubsampled	AS	prop_genes	194
A.baumannii	K	Unsubsampled	AS	q_len	84
A.baumannii	K	Unsubsampled	AS	blen	76
A.baumannii	K	Unsubsampled	mlen	genes_found	0
A.baumannii	K	Unsubsampled	mlen	genes_expected	170
A.baumannii	K	Unsubsampled	mlen	prop_genes	194
A.baumannii	K	Unsubsampled	mlen	q_len	79
A.baumannii	K	Unsubsampled	mlen	blen	76
A.baumannii	K	10x	AS	none	165
A.baumannii	K	10x	mlen	none	145
A.baumannii	K	10x	blen	none	118
A.baumannii	K	10x	q	len	108
A.baumannii	K	10x	AS	genes_found	61
A.baumannii	K	10x	AS	genes_expected	156
A.baumannii	K	10x	AS	prop_genes	179
A.baumannii	K	10x	AS	q_len	73
A.baumannii	K	10x	AS	blen	84
A.baumannii	K	10x	mlen	genes_found	0
A.baumannii	K	10x	mlen	genes_expected	153
A.baumannii	K	10x	mlen	prop_genes	179
A.baumannii	K	10x	mlen	q_len	54
A.baumannii	K	10x	mlen	blen	85
A.baumannii	K	100x	AS	none	168
A.baumannii	K	100x	mlen	none	150
A.baumannii	K	100x	blen	none	126
A.baumannii	K	100x	q	len	120
A.baumannii	K	100x	AS	genes_found	65
A.baumannii	K	100x	AS	genes_expected	174
A.baumannii	K	100x	AS	prop_genes	194
A.baumannii	K	100x	AS	q_len	85
A.baumannii	K	100x	AS	blen	76
A.baumannii	K	100x	mlen	genes_found	0
A.baumannii	K	100x	mlen	genes_expected	172
A.baumannii	K	100x	mlen	prop_genes	193
A.baumannii	K	100x	mlen	q_len	79
A.baumannii	K	100x	mlen	blen	76
A.baumannii	K	20x	AS	none	166
A.baumannii	K	20x	mlen	none	147
A.baumannii	K	20x	blen	none	120
A.baumannii	K	20x	q	len	112
A.baumannii	K	20x	AS	genes_found	63
A.baumannii	K	20x	AS	genes_expected	173
A.baumannii	K	20x	AS	prop_genes	189
A.baumannii	K	20x	AS	q_len	81
A.baumannii	K	20x	AS	blen	79
A.baumannii	K	20x	mlen	genes_found	0
A.baumannii	K	20x	mlen	genes_expected	167
A.baumannii	K	20x	mlen	prop_genes	188
A.baumannii	K	20x	mlen	q_len	66
A.baumannii	K	20x	mlen	blen	79
A.baumannii	K	30x	AS	none	167
A.baumannii	K	30x	mlen	none	148
A.baumannii	K	30x	blen	none	124
A.baumannii	K	30x	q	len	115
A.baumannii	K	30x	AS	genes_found	66
A.baumannii	K	30x	AS	genes_expected	172
A.baumannii	K	30x	AS	prop_genes	193
A.baumannii	K	30x	AS	q_len	82
A.baumannii	K	30x	AS	blen	79
A.baumannii	K	30x	mlen	genes_found	0
A.baumannii	K	30x	mlen	genes_expected	168
A.baumannii	K	30x	mlen	prop_genes	192
A.baumannii	K	30x	mlen	q_len	70
A.baumannii	K	30x	mlen	blen	79
A.baumannii	K	40x	AS	none	166
A.baumannii	K	40x	mlen	none	147
A.baumannii	K	40x	blen	none	121
A.baumannii	K	40x	q	len	115
A.baumannii	K	40x	AS	genes_found	69
A.baumannii	K	40x	AS	genes_expected	170
A.baumannii	K	40x	AS	prop_genes	191
A.baumannii	K	40x	AS	q_len	84
A.baumannii	K	40x	AS	blen	75
A.baumannii	K	40x	mlen	genes_found	0
A.baumannii	K	40x	mlen	genes_expected	166
A.baumannii	K	40x	mlen	prop_genes	190
A.baumannii	K	40x	mlen	q_len	75
A.baumannii	K	40x	mlen	blen	75
A.baumannii	K	50x	AS	none	167
A.baumannii	K	50x	mlen	none	148
A.baumannii	K	50x	blen	none	123
A.baumannii	K	50x	q	len	117
A.baumannii	K	50x	AS	genes_found	65
A.baumannii	K	50x	AS	genes_expected	171
A.baumannii	K	50x	AS	prop_genes	192
A.baumannii	K	50x	AS	q_len	80
A.baumannii	K	50x	AS	blen	77
A.baumannii	K	50x	mlen	genes_found	0
A.baumannii	K	50x	mlen	genes_expected	168
A.baumannii	K	50x	mlen	prop_genes	192
A.baumannii	K	50x	mlen	q_len	71
A.baumannii	K	50x	mlen	blen	77
A.baumannii	K	60x	AS	none	168
A.baumannii	K	60x	mlen	none	149
A.baumannii	K	60x	blen	none	125
A.baumannii	K	60x	q	len	119
A.baumannii	K	60x	AS	genes_found	65
A.baumannii	K	60x	AS	genes_expected	172
A.baumannii	K	60x	AS	prop_genes	193
A.baumannii	K	60x	AS	q_len	87
A.baumannii	K	60x	AS	blen	75
A.baumannii	K	60x	mlen	genes_found	0
A.baumannii	K	60x	mlen	genes_expected	170
A.baumannii	K	60x	mlen	prop_genes	192
A.baumannii	K	60x	mlen	q_len	78
A.baumannii	K	60x	mlen	blen	75
A.baumannii	K	70x	AS	none	167
A.baumannii	K	70x	mlen	none	148
A.baumannii	K	70x	blen	none	125
A.baumannii	K	70x	q	len	119
A.baumannii	K	70x	AS	genes_found	65
A.baumannii	K	70x	AS	genes_expected	171
A.baumannii	K	70x	AS	prop_genes	194
A.baumannii	K	70x	AS	q_len	85
A.baumannii	K	70x	AS	blen	76
A.baumannii	K	70x	mlen	genes_found	0
A.baumannii	K	70x	mlen	genes_expected	169
A.baumannii	K	70x	mlen	prop_genes	192
A.baumannii	K	70x	mlen	q_len	79
A.baumannii	K	70x	mlen	blen	76
A.baumannii	K	80x	AS	none	167
A.baumannii	K	80x	mlen	none	149
A.baumannii	K	80x	blen	none	124
A.baumannii	K	80x	q	len	118
A.baumannii	K	80x	AS	genes_found	65
A.baumannii	K	80x	AS	genes_expected	174
A.baumannii	K	80x	AS	prop_genes	194
A.baumannii	K	80x	AS	q_len	84
A.baumannii	K	80x	AS	blen	76
A.baumannii	K	80x	mlen	genes_found	0
A.baumannii	K	80x	mlen	genes_expected	172
A.baumannii	K	80x	mlen	prop_genes	193
A.baumannii	K	80x	mlen	q_len	78
A.baumannii	K	80x	mlen	blen	76
A.baumannii	K	90x	AS	none	168
A.baumannii	K	90x	mlen	none	150
A.baumannii	K	90x	blen	none	126
A.baumannii	K	90x	q	len	120
A.baumannii	K	90x	AS	genes_found	65
A.baumannii	K	90x	AS	genes_expected	172
A.baumannii	K	90x	AS	prop_genes	194
A.baumannii	K	90x	AS	q_len	85
A.baumannii	K	90x	AS	blen	76
A.baumannii	K	90x	mlen	genes_found	0
A.baumannii	K	90x	mlen	genes_expected	170
A.baumannii	K	90x	mlen	prop_genes	193
A.baumannii	K	90x	mlen	q_len	80
A.baumannii	K	90x	mlen	blen	76
A.baumannii	K	Complete	AS	none	167
A.baumannii	K	Complete	mlen	none	147
A.baumannii	K	Complete	blen	none	125
A.baumannii	K	Complete	q	len	118
A.baumannii	K	Complete	AS	genes_found	70
A.baumannii	K	Complete	AS	genes_expected	173
A.baumannii	K	Complete	AS	prop_genes	196
A.baumannii	K	Complete	AS	q_len	86
A.baumannii	K	Complete	AS	blen	74
A.baumannii	K	Complete	mlen	genes_found	0
A.baumannii	K	Complete	mlen	genes_expected	169
A.baumannii	K	Complete	mlen	prop_genes	196
A.baumannii	K	Complete	mlen	q_len	85
A.baumannii	K	Complete	mlen	blen	74
A.baumannii	O	Unsubsampled	AS	none	1
A.baumannii	O	Unsubsampled	mlen	none	1
A.baumannii	O	Unsubsampled	blen	none	1
A.baumannii	O	Unsubsampled	q	len	1
A.baumannii	O	Unsubsampled	AS	genes_found	0
A.baumannii	O	Unsubsampled	AS	genes_expected	1
A.baumannii	O	Unsubsampled	AS	prop_genes	1
A.baumannii	O	Unsubsampled	AS	q_len	18
A.baumannii	O	Unsubsampled	AS	blen	29
A.baumannii	O	Unsubsampled	mlen	genes_found	0
A.baumannii	O	Unsubsampled	mlen	genes_expected	1
A.baumannii	O	Unsubsampled	mlen	prop_genes	1
A.baumannii	O	Unsubsampled	mlen	q_len	18
A.baumannii	O	Unsubsampled	mlen	blen	29
A.baumannii	O	10x	AS	none	1
A.baumannii	O	10x	mlen	none	1
A.baumannii	O	10x	blen	none	1
A.baumannii	O	10x	q	len	1
A.baumannii	O	10x	AS	genes_found	0
A.baumannii	O	10x	AS	genes_expected	3
A.baumannii	O	10x	AS	prop_genes	1
A.baumannii	O	10x	AS	q_len	26
A.baumannii	O	10x	AS	blen	27
A.baumannii	O	10x	mlen	genes_found	0
A.baumannii	O	10x	mlen	genes_expected	3
A.baumannii	O	10x	mlen	prop_genes	1
A.baumannii	O	10x	mlen	q_len	23
A.baumannii	O	10x	mlen	blen	27
A.baumannii	O	100x	AS	none	1
A.baumannii	O	100x	mlen	none	1
A.baumannii	O	100x	blen	none	1
A.baumannii	O	100x	q	len	1
A.baumannii	O	100x	AS	genes_found	0
A.baumannii	O	100x	AS	genes_expected	1
A.baumannii	O	100x	AS	prop_genes	1
A.baumannii	O	100x	AS	q_len	18
A.baumannii	O	100x	AS	blen	29
A.baumannii	O	100x	mlen	genes_found	0
A.baumannii	O	100x	mlen	genes_expected	1
A.baumannii	O	100x	mlen	prop_genes	1
A.baumannii	O	100x	mlen	q_len	19
A.baumannii	O	100x	mlen	blen	29
A.baumannii	O	20x	AS	none	1
A.baumannii	O	20x	mlen	none	1
A.baumannii	O	20x	blen	none	1
A.baumannii	O	20x	q	len	1
A.baumannii	O	20x	AS	genes_found	0
A.baumannii	O	20x	AS	genes_expected	2
A.baumannii	O	20x	AS	prop_genes	1
A.baumannii	O	20x	AS	q_len	17
A.baumannii	O	20x	AS	blen	29
A.baumannii	O	20x	mlen	genes_found	0
A.baumannii	O	20x	mlen	genes_expected	2
A.baumannii	O	20x	mlen	prop_genes	1
A.baumannii	O	20x	mlen	q_len	18
A.baumannii	O	20x	mlen	blen	29
A.baumannii	O	30x	AS	none	1
A.baumannii	O	30x	mlen	none	1
A.baumannii	O	30x	blen	none	1
A.baumannii	O	30x	q	len	1
A.baumannii	O	30x	AS	genes_found	0
A.baumannii	O	30x	AS	genes_expected	1
A.baumannii	O	30x	AS	prop_genes	1
A.baumannii	O	30x	AS	q_len	18
A.baumannii	O	30x	AS	blen	29
A.baumannii	O	30x	mlen	genes_found	0
A.baumannii	O	30x	mlen	genes_expected	3
A.baumannii	O	30x	mlen	prop_genes	1
A.baumannii	O	30x	mlen	q_len	19
A.baumannii	O	30x	mlen	blen	29
A.baumannii	O	40x	AS	none	1
A.baumannii	O	40x	mlen	none	1
A.baumannii	O	40x	blen	none	1
A.baumannii	O	40x	q	len	1
A.baumannii	O	40x	AS	genes_found	0
A.baumannii	O	40x	AS	genes_expected	1
A.baumannii	O	40x	AS	prop_genes	1
A.baumannii	O	40x	AS	q_len	19
A.baumannii	O	40x	AS	blen	29
A.baumannii	O	40x	mlen	genes_found	0
A.baumannii	O	40x	mlen	genes_expected	2
A.baumannii	O	40x	mlen	prop_genes	1
A.baumannii	O	40x	mlen	q_len	19
A.baumannii	O	40x	mlen	blen	29
A.baumannii	O	50x	AS	none	1
A.baumannii	O	50x	mlen	none	1
A.baumannii	O	50x	blen	none	1
A.baumannii	O	50x	q	len	1
A.baumannii	O	50x	AS	genes_found	0
A.baumannii	O	50x	AS	genes_expected	1
A.baumannii	O	50x	AS	prop_genes	1
A.baumannii	O	50x	AS	q_len	18
A.baumannii	O	50x	AS	blen	28
A.baumannii	O	50x	mlen	genes_found	0
A.baumannii	O	50x	mlen	genes_expected	1
A.baumannii	O	50x	mlen	prop_genes	1
A.baumannii	O	50x	mlen	q_len	18
A.baumannii	O	50x	mlen	blen	28
A.baumannii	O	60x	AS	none	1
A.baumannii	O	60x	mlen	none	1
A.baumannii	O	60x	blen	none	1
A.baumannii	O	60x	q	len	1
A.baumannii	O	60x	AS	genes_found	0
A.baumannii	O	60x	AS	genes_expected	1
A.baumannii	O	60x	AS	prop_genes	1
A.baumannii	O	60x	AS	q_len	18
A.baumannii	O	60x	AS	blen	29
A.baumannii	O	60x	mlen	genes_found	0
A.baumannii	O	60x	mlen	genes_expected	1
A.baumannii	O	60x	mlen	prop_genes	1
A.baumannii	O	60x	mlen	q_len	19
A.baumannii	O	60x	mlen	blen	29
A.baumannii	O	70x	AS	none	1
A.baumannii	O	70x	mlen	none	1
A.baumannii	O	70x	blen	none	1
A.baumannii	O	70x	q	len	1
A.baumannii	O	70x	AS	genes_found	0
A.baumannii	O	70x	AS	genes_expected	1
A.baumannii	O	70x	AS	prop_genes	1
A.baumannii	O	70x	AS	q_len	18
A.baumannii	O	70x	AS	blen	29
A.baumannii	O	70x	mlen	genes_found	0
A.baumannii	O	70x	mlen	genes_expected	1
A.baumannii	O	70x	mlen	prop_genes	1
A.baumannii	O	70x	mlen	q_len	18
A.baumannii	O	70x	mlen	blen	29
A.baumannii	O	80x	AS	none	1
A.baumannii	O	80x	mlen	none	1
A.baumannii	O	80x	blen	none	1
A.baumannii	O	80x	q	len	1
A.baumannii	O	80x	AS	genes_found	0
A.baumannii	O	80x	AS	genes_expected	1
A.baumannii	O	80x	AS	prop_genes	1
A.baumannii	O	80x	AS	q_len	18
A.baumannii	O	80x	AS	blen	29
A.baumannii	O	80x	mlen	genes_found	0
A.baumannii	O	80x	mlen	genes_expected	1
A.baumannii	O	80x	mlen	prop_genes	1
A.baumannii	O	80x	mlen	q_len	18
A.baumannii	O	80x	mlen	blen	29
A.baumannii	O	90x	AS	none	1
A.baumannii	O	90x	mlen	none	1
A.baumannii	O	90x	blen	none	1
A.baumannii	O	90x	q	len	1
A.baumannii	O	90x	AS	genes_found	0
A.baumannii	O	90x	AS	genes_expected	1
A.baumannii	O	90x	AS	prop_genes	1
A.baumannii	O	90x	AS	q_len	18
A.baumannii	O	90x	AS	blen	29
A.baumannii	O	90x	mlen	genes_found	0
A.baumannii	O	90x	mlen	genes_expected	1
A.baumannii	O	90x	mlen	prop_genes	1
A.baumannii	O	90x	mlen	q_len	18
A.baumannii	O	90x	mlen	blen	29
A.baumannii	O	Complete	AS	none	1
A.baumannii	O	Complete	mlen	none	1
A.baumannii	O	Complete	blen	none	1
A.baumannii	O	Complete	q	len	1
A.baumannii	O	Complete	AS	genes_found	0
A.baumannii	O	Complete	AS	genes_expected	1
A.baumannii	O	Complete	AS	prop_genes	1
A.baumannii	O	Complete	AS	q_len	21
A.baumannii	O	Complete	AS	blen	29
A.baumannii	O	Complete	mlen	genes_found	0
A.baumannii	O	Complete	mlen	genes_expected	1
A.baumannii	O	Complete	mlen	prop_genes	1
A.baumannii	O	Complete	mlen	q_len	21
A.baumannii	O	Complete	mlen	blen	29
KpSC	K	Unsubsampled	AS	none	517
KpSC	K	Unsubsampled	mlen	none	514
KpSC	K	Unsubsampled	blen	none	509
KpSC	K	Unsubsampled	q	len	503
KpSC	K	Unsubsampled	AS	genes_found	93
KpSC	K	Unsubsampled	AS	genes_expected	219
KpSC	K	Unsubsampled	AS	prop_genes	492
KpSC	K	Unsubsampled	AS	q_len	317
KpSC	K	Unsubsampled	AS	blen	328
KpSC	K	Unsubsampled	mlen	genes_found	0
KpSC	K	Unsubsampled	mlen	genes_expected	192
KpSC	K	Unsubsampled	mlen	prop_genes	490
KpSC	K	Unsubsampled	mlen	q_len	287
KpSC	K	Unsubsampled	mlen	blen	328
KpSC	K	10x	AS	none	418
KpSC	K	10x	mlen	none	399
KpSC	K	10x	blen	none	371
KpSC	K	10x	q	len	368
KpSC	K	10x	AS	genes_found	NA
KpSC	K	10x	AS	genes_expected	110
KpSC	K	10x	AS	prop_genes	323
KpSC	K	10x	AS	q_len	NA
KpSC	K	10x	AS	blen	NA
KpSC	K	10x	mlen	genes_found	NA
KpSC	K	10x	mlen	genes_expected	95
KpSC	K	10x	mlen	prop_genes	317
KpSC	K	10x	mlen	q_len	NA
KpSC	K	10x	mlen	blen	NA
KpSC	K	20x	AS	none	474
KpSC	K	20x	mlen	none	456
KpSC	K	20x	blen	none	434
KpSC	K	20x	q	len	439
KpSC	K	20x	AS	genes_found	79
KpSC	K	20x	AS	genes_expected	128
KpSC	K	20x	AS	prop_genes	397
KpSC	K	20x	AS	q_len	212
KpSC	K	20x	AS	blen	306
KpSC	K	20x	mlen	genes_found	4
KpSC	K	20x	mlen	genes_expected	125
KpSC	K	20x	mlen	prop_genes	388
KpSC	K	20x	mlen	q_len	156
KpSC	K	20x	mlen	blen	306
KpSC	K	30x	AS	none	502
KpSC	K	30x	mlen	none	488
KpSC	K	30x	blen	none	467
KpSC	K	30x	q	len	468
KpSC	K	30x	AS	genes_found	80
KpSC	K	30x	AS	genes_expected	161
KpSC	K	30x	AS	prop_genes	430
KpSC	K	30x	AS	q_len	265
KpSC	K	30x	AS	blen	316
KpSC	K	30x	mlen	genes_found	3
KpSC	K	30x	mlen	genes_expected	153
KpSC	K	30x	mlen	prop_genes	428
KpSC	K	30x	mlen	q_len	239
KpSC	K	30x	mlen	blen	316
KpSC	K	40x	AS	none	408
KpSC	K	40x	mlen	none	405
KpSC	K	40x	blen	none	398
KpSC	K	40x	q	len	398
KpSC	K	40x	AS	genes_found	66
KpSC	K	40x	AS	genes_expected	157
KpSC	K	40x	AS	prop_genes	368
KpSC	K	40x	AS	q_len	230
KpSC	K	40x	AS	blen	259
KpSC	K	40x	mlen	genes_found	0
KpSC	K	40x	mlen	genes_expected	140
KpSC	K	40x	mlen	prop_genes	367
KpSC	K	40x	mlen	q_len	195
KpSC	K	40x	mlen	blen	259
KpSC	K	70x	AS	none	190
KpSC	K	70x	mlen	none	188
KpSC	K	70x	blen	none	185
KpSC	K	70x	q	len	183
KpSC	K	70x	AS	genes_found	38
KpSC	K	70x	AS	genes_expected	85
KpSC	K	70x	AS	prop_genes	179
KpSC	K	70x	AS	q_len	114
KpSC	K	70x	AS	blen	120
KpSC	K	70x	mlen	genes_found	0
KpSC	K	70x	mlen	genes_expected	72
KpSC	K	70x	mlen	prop_genes	179
KpSC	K	70x	mlen	q_len	98
KpSC	K	70x	mlen	blen	120
KpSC	K	Complete	AS	none	539
KpSC	K	Complete	mlen	none	539
KpSC	K	Complete	blen	none	539
KpSC	K	Complete	q	len	539
KpSC	K	Complete	AS	genes_found	105
KpSC	K	Complete	AS	genes_expected	278
KpSC	K	Complete	AS	prop_genes	538
KpSC	K	Complete	AS	q_len	342
KpSC	K	Complete	AS	blen	332
KpSC	K	Complete	mlen	genes_found	0
KpSC	K	Complete	mlen	genes_expected	243
KpSC	K	Complete	mlen	prop_genes	538
KpSC	K	Complete	mlen	q_len	336
KpSC	K	Complete	mlen	blen	332
KpSC	K	60x	AS	none	219
KpSC	K	60x	mlen	none	219
KpSC	K	60x	blen	none	217
KpSC	K	60x	q	len	216
KpSC	K	60x	AS	genes_found	40
KpSC	K	60x	AS	genes_expected	92
KpSC	K	60x	AS	prop_genes	205
KpSC	K	60x	AS	q_len	129
KpSC	K	60x	AS	blen	140
KpSC	K	60x	mlen	genes_found	0
KpSC	K	60x	mlen	genes_expected	77
KpSC	K	60x	mlen	prop_genes	204
KpSC	K	60x	mlen	q_len	122
KpSC	K	60x	mlen	blen	140
KpSC	K	80x	AS	none	154
KpSC	K	80x	mlen	none	154
KpSC	K	80x	blen	none	152
KpSC	K	80x	q	len	150
KpSC	K	80x	AS	genes_found	28
KpSC	K	80x	AS	genes_expected	71
KpSC	K	80x	AS	prop_genes	147
KpSC	K	80x	AS	q_len	88
KpSC	K	80x	AS	blen	98
KpSC	K	80x	mlen	genes_found	0
KpSC	K	80x	mlen	genes_expected	65
KpSC	K	80x	mlen	prop_genes	147
KpSC	K	80x	mlen	q_len	86
KpSC	K	80x	mlen	blen	98
KpSC	K	100x	AS	none	153
KpSC	K	100x	mlen	none	152
KpSC	K	100x	blen	none	152
KpSC	K	100x	q	len	148
KpSC	K	100x	AS	genes_found	17
KpSC	K	100x	AS	genes_expected	56
KpSC	K	100x	AS	prop_genes	147
KpSC	K	100x	AS	q_len	86
KpSC	K	100x	AS	blen	90
KpSC	K	100x	mlen	genes_found	0
KpSC	K	100x	mlen	genes_expected	52
KpSC	K	100x	mlen	prop_genes	147
KpSC	K	100x	mlen	q_len	82
KpSC	K	100x	mlen	blen	90
KpSC	K	90x	AS	none	164
KpSC	K	90x	mlen	none	163
KpSC	K	90x	blen	none	162
KpSC	K	90x	q	len	160
KpSC	K	90x	AS	genes_found	22
KpSC	K	90x	AS	genes_expected	69
KpSC	K	90x	AS	prop_genes	158
KpSC	K	90x	AS	q_len	96
KpSC	K	90x	AS	blen	97
KpSC	K	90x	mlen	genes_found	0
KpSC	K	90x	mlen	genes_expected	65
KpSC	K	90x	mlen	prop_genes	158
KpSC	K	90x	mlen	q_len	88
KpSC	K	90x	mlen	blen	97
KpSC	K	50x	AS	none	204
KpSC	K	50x	mlen	none	202
KpSC	K	50x	blen	none	198
KpSC	K	50x	q	len	196
KpSC	K	50x	AS	genes_found	34
KpSC	K	50x	AS	genes_expected	79
KpSC	K	50x	AS	prop_genes	189
KpSC	K	50x	AS	q_len	108
KpSC	K	50x	AS	blen	120
KpSC	K	50x	mlen	genes_found	0
KpSC	K	50x	mlen	genes_expected	71
KpSC	K	50x	mlen	prop_genes	188
KpSC	K	50x	mlen	q_len	100
KpSC	K	50x	mlen	blen	120
KpSC	O	Unsubsampled	AS	none	29
KpSC	O	Unsubsampled	mlen	none	28
KpSC	O	Unsubsampled	blen	none	26
KpSC	O	Unsubsampled	q	len	22
KpSC	O	Unsubsampled	AS	genes_found	249
KpSC	O	Unsubsampled	AS	genes_expected	326
KpSC	O	Unsubsampled	AS	prop_genes	55
KpSC	O	Unsubsampled	AS	q_len	143
KpSC	O	Unsubsampled	AS	blen	126
KpSC	O	Unsubsampled	mlen	genes_found	228
KpSC	O	Unsubsampled	mlen	genes_expected	353
KpSC	O	Unsubsampled	mlen	prop_genes	56
KpSC	O	Unsubsampled	mlen	q_len	169
KpSC	O	Unsubsampled	mlen	blen	126
KpSC	O	10x	AS	none	95
KpSC	O	10x	mlen	none	83
KpSC	O	10x	blen	none	74
KpSC	O	10x	q	len	71
KpSC	O	10x	AS	genes_found	NA
KpSC	O	10x	AS	genes_expected	384
KpSC	O	10x	AS	prop_genes	188
KpSC	O	10x	AS	q_len	NA
KpSC	O	10x	AS	blen	NA
KpSC	O	10x	mlen	genes_found	NA
KpSC	O	10x	mlen	genes_expected	386
KpSC	O	10x	mlen	prop_genes	183
KpSC	O	10x	mlen	q_len	NA
KpSC	O	10x	mlen	blen	NA
KpSC	O	20x	AS	none	65
KpSC	O	20x	mlen	none	59
KpSC	O	20x	blen	none	54
KpSC	O	20x	q	len	49
KpSC	O	20x	AS	genes_found	NA
KpSC	O	20x	AS	genes_expected	401
KpSC	O	20x	AS	prop_genes	142
KpSC	O	20x	AS	q_len	NA
KpSC	O	20x	AS	blen	NA
KpSC	O	20x	mlen	genes_found	NA
KpSC	O	20x	mlen	genes_expected	400
KpSC	O	20x	mlen	prop_genes	147
KpSC	O	20x	mlen	q_len	NA
KpSC	O	20x	mlen	blen	NA
KpSC	O	30x	AS	none	41
KpSC	O	30x	mlen	none	40
KpSC	O	30x	blen	none	40
KpSC	O	30x	q	len	30
KpSC	O	30x	AS	genes_found	NA
KpSC	O	30x	AS	genes_expected	378
KpSC	O	30x	AS	prop_genes	113
KpSC	O	30x	AS	q_len	NA
KpSC	O	30x	AS	blen	NA
KpSC	O	30x	mlen	genes_found	NA
KpSC	O	30x	mlen	genes_expected	379
KpSC	O	30x	mlen	prop_genes	111
KpSC	O	30x	mlen	q_len	NA
KpSC	O	30x	mlen	blen	NA
KpSC	O	40x	AS	none	30
KpSC	O	40x	mlen	none	26
KpSC	O	40x	blen	none	25
KpSC	O	40x	q	len	21
KpSC	O	40x	AS	genes_found	NA
KpSC	O	40x	AS	genes_expected	276
KpSC	O	40x	AS	prop_genes	71
KpSC	O	40x	AS	q_len	NA
KpSC	O	40x	AS	blen	NA
KpSC	O	40x	mlen	genes_found	NA
KpSC	O	40x	mlen	genes_expected	292
KpSC	O	40x	mlen	prop_genes	71
KpSC	O	40x	mlen	q_len	NA
KpSC	O	40x	mlen	blen	NA
KpSC	O	70x	AS	none	10
KpSC	O	70x	mlen	none	11
KpSC	O	70x	blen	none	11
KpSC	O	70x	q	len	9
KpSC	O	70x	AS	genes_found	89
KpSC	O	70x	AS	genes_expected	115
KpSC	O	70x	AS	prop_genes	21
KpSC	O	70x	AS	q_len	57
KpSC	O	70x	AS	blen	48
KpSC	O	70x	mlen	genes_found	85
KpSC	O	70x	mlen	genes_expected	128
KpSC	O	70x	mlen	prop_genes	20
KpSC	O	70x	mlen	q_len	70
KpSC	O	70x	mlen	blen	48
KpSC	O	Complete	AS	none	8
KpSC	O	Complete	mlen	none	8
KpSC	O	Complete	blen	none	8
KpSC	O	Complete	q	len	8
KpSC	O	Complete	AS	genes_found	240
KpSC	O	Complete	AS	genes_expected	269
KpSC	O	Complete	AS	prop_genes	9
KpSC	O	Complete	AS	q_len	128
KpSC	O	Complete	AS	blen	124
KpSC	O	Complete	mlen	genes_found	228
KpSC	O	Complete	mlen	genes_expected	304
KpSC	O	Complete	mlen	prop_genes	9
KpSC	O	Complete	mlen	q_len	140
KpSC	O	Complete	mlen	blen	124
KpSC	O	60x	AS	none	10
KpSC	O	60x	mlen	none	10
KpSC	O	60x	blen	none	9
KpSC	O	60x	q	len	7
KpSC	O	60x	AS	genes_found	NA
KpSC	O	60x	AS	genes_expected	137
KpSC	O	60x	AS	prop_genes	24
KpSC	O	60x	AS	q_len	NA
KpSC	O	60x	AS	blen	NA
KpSC	O	60x	mlen	genes_found	NA
KpSC	O	60x	mlen	genes_expected	152
KpSC	O	60x	mlen	prop_genes	25
KpSC	O	60x	mlen	q_len	NA
KpSC	O	60x	mlen	blen	NA
KpSC	O	80x	AS	none	12
KpSC	O	80x	mlen	none	10
KpSC	O	80x	blen	none	10
KpSC	O	80x	q	len	7
KpSC	O	80x	AS	genes_found	68
KpSC	O	80x	AS	genes_expected	94
KpSC	O	80x	AS	prop_genes	19
KpSC	O	80x	AS	q_len	47
KpSC	O	80x	AS	blen	37
KpSC	O	80x	mlen	genes_found	58
KpSC	O	80x	mlen	genes_expected	100
KpSC	O	80x	mlen	prop_genes	19
KpSC	O	80x	mlen	q_len	51
KpSC	O	80x	mlen	blen	37
KpSC	O	100x	AS	none	7
KpSC	O	100x	mlen	none	6
KpSC	O	100x	blen	none	6
KpSC	O	100x	q	len	6
KpSC	O	100x	AS	genes_found	80
KpSC	O	100x	AS	genes_expected	102
KpSC	O	100x	AS	prop_genes	13
KpSC	O	100x	AS	q_len	46
KpSC	O	100x	AS	blen	42
KpSC	O	100x	mlen	genes_found	72
KpSC	O	100x	mlen	genes_expected	106
KpSC	O	100x	mlen	prop_genes	13
KpSC	O	100x	mlen	q_len	51
KpSC	O	100x	mlen	blen	42
KpSC	O	90x	AS	none	10
KpSC	O	90x	mlen	none	9
KpSC	O	90x	blen	none	8
KpSC	O	90x	q	len	7
KpSC	O	90x	AS	genes_found	82
KpSC	O	90x	AS	genes_expected	105
KpSC	O	90x	AS	prop_genes	17
KpSC	O	90x	AS	q_len	46
KpSC	O	90x	AS	blen	42
KpSC	O	90x	mlen	genes_found	79
KpSC	O	90x	mlen	genes_expected	109
KpSC	O	90x	mlen	prop_genes	17
KpSC	O	90x	mlen	q_len	55
KpSC	O	90x	mlen	blen	42
KpSC	O	50x	AS	none	18
KpSC	O	50x	mlen	none	15
KpSC	O	50x	blen	none	14
KpSC	O	50x	q	len	13
KpSC	O	50x	AS	genes_found	NA
KpSC	O	50x	AS	genes_expected	143
KpSC	O	50x	AS	prop_genes	33
KpSC	O	50x	AS	q_len	NA
KpSC	O	50x	AS	blen	NA
KpSC	O	50x	mlen	genes_found	NA
KpSC	O	50x	mlen	genes_expected	150
KpSC	O	50x	mlen	prop_genes	33
KpSC	O	50x	mlen	q_len	NA
KpSC	O	50x	mlen	blen	NA
