## Supplementary material for "Fast and Accurate *in silico* Antigen Typing with Kaptive 3": Table S5

Assembly_type	Species	Polysaccharide	Kaptive_version	N_assemblies	N_known_loci	N_novel_loci	N_optimal	Perc_optimal	N_typeable	Perc_typeable	N_untypeable	Perc_untypeable	TP	TN	FP	FN	Agreement_typeable	Agreement_untypeable	Sensitivity
Complete	KpSC	K	2	549	540	9	537	97.81420765027322	532	96.90346083788707	17	3.096539162112933	530	7	2	10	99.62406015037594	58.82352941176471	0.9814814814814815
10x	KpSC	K	2	549	540	9	38	6.9216757741347905	29	5.2823315118397085	520	94.71766848816029	29	229	0	291	100	55.96153846153846	0.090625
40x	KpSC	K	2	442	433	9	280	63.348416289592755	273	61.76470588235294	169	38.23529411764706	272	72	1	97	99.633699633699635	57.396449704142015	0.7371273712737128
20x	KpSC	K	2	549	540	9	183	33.33333333333333	174	31.693989071038253	375	68.30601092896174	174	169	0	206	100	54.93333333333334	0.45789473684210524
30x	KpSC	K	2	549	540	9	283	51.54826958105647	274	49.90892531876138	275	50.09107468123861	274	122	0	153	100	55.63636363636364	0.6416861826697893
70x	KpSC	K	2	200	197	3	146	73	145	72.5	55	27.500000000000004	144	22	1	33	99.3103448275862	60	0.8135593220338984
Unsubsampled	KpSC	K	2	549	540	9	411	74.86338797814209	404	73.58834244080145	145	26.41165755919854	403	59	1	86	99.75247524752476	59.310344827586206	0.8241308793456033
60x	KpSC	K	2	230	226	4	171	74.34782608695653	167	72.60869565217392	63	27.391304347826086	167	25	0	38	100	60.317460317460316	0.8146341463414634
80x	KpSC	K	2	167	162	5	125	74.8502994011976	120	71.8562874251497	47	28.143712574850298	120	19	0	28	100	59.57446808510638	0.8108108108108109
100x	KpSC	K	2	161	156	5	123	76.3975155279503	120	74.53416149068323	41	25.465838509316768	119	14	1	27	99.16666666666667	65.85365853658537	0.815068493150685
90x	KpSC	K	2	176	174	2	135	76.70454545454545	133	75.56818181818183	43	24.431818181818183	133	16	0	27	100	62.7906976744186	0.83125
50x	KpSC	K	2	223	221	2	144	64.57399103139014	142	63.67713004484305	81	36.32286995515695	142	33	0	48	100	59.25925925925925	0.7473684210526316
Complete	KpSC	O	2	549	539	10	545	99.27140255009107	540	98.36065573770492	9	1.639344262295082	537	8	3	1	99.44444444444444	11.11111111111111	0.9981412639405205
Unsubsampled	KpSC	O	2	549	539	10	528	96.17486338797814	527	95.99271402550092	22	4.007285974499089	519	11	8	11	98.4819734345351	50	0.9792452830188679
50x	KpSC	O	2	223	220	3	207	92.82511210762333	204	91.4798206278027	19	8.520179372197308	204	5	0	14	100	73.68421052631578	0.9357798165137615
40x	KpSC	O	2	442	434	8	417	94.34389140271493	415	93.89140271493213	27	6.108597285067873	409	11	6	16	98.55421686746988	59.25925925925925	0.9623529411764706
100x	KpSC	O	2	161	160	1	152	94.40993788819875	156	96.8944099378882	5	3.1055900621118013	151	1	5	4	96.7948717948718	80	0.9741935483870968
80x	KpSC	O	2	167	165	2	163	97.60479041916167	162	97.0059880239521	5	2.9940119760479043	161	2	1	3	99.38271604938271	60	0.9817073170731707
10x	KpSC	O	2	549	539	10	141	25.683060109289617	139	25.318761384335154	410	74.68123861566485	132	84	7	326	94.96402877697841	79.51219512195122	0.28820960698689957
30x	KpSC	O	2	549	539	10	491	89.43533697632058	492	89.61748633879782	57	10.382513661202186	482	16	10	41	97.96747967479675	71.9298245614035	0.9216061185468452
70x	KpSC	O	2	200	196	4	192	96	189	94.5	11	5.5	188	6	1	5	99.47089947089947	45.45454545454545	0.9740932642487047
20x	KpSC	O	2	549	539	10	421	76.68488160291439	429	78.14207650273224	120	21.85792349726776	413	27	16	93	96.27039627039628	77.5	0.8162055335968379
60x	KpSC	O	2	230	226	4	225	97.82608695652173	224	97.3913043478261	6	2.608695652173913	222	4	2	2	99.10714285714286	33.33333333333333	0.9910714285714286
90x	KpSC	O	2	176	175	1	167	94.88636363636364	171	97.1590909090909	5	2.840909090909091	166	1	5	4	97.07602339181285	80	0.9764705882352941
Unsubsampled	KpSC	K	3	549	540	9	521	94.89981785063752	518	94.35336976320583	31	5.646630236794172	514	13	4	18	99.22779922779922	58.06451612903226	0.9661654135338346
10x	KpSC	K	3	549	540	9	399	72.6775956284153	398	72.49544626593807	151	27.504553734061933	392	83	6	68	98.49246231155779	45.033112582781456	0.8521739130434782
20x	KpSC	K	3	549	540	9	472	85.97449908925319	469	85.42805100182149	80	14.571948998178508	465	39	4	41	99.14712153518124	51.24999999999999	0.9189723320158103
30x	KpSC	K	3	549	540	9	499	90.89253187613843	495	90.1639344262295	54	9.836065573770492	491	19	4	35	99.19191919191918	64.81481481481481	0.9334600760456274
40x	KpSC	K	3	442	433	9	413	93.43891402714932	410	92.76018099547511	32	7.239819004524888	405	11	5	21	98.78048780487805	65.625	0.9507042253521126
70x	KpSC	K	3	200	197	3	189	94.5	188	94	12	6	187	4	1	8	99.46808510638297	66.66666666666666	0.958974358974359
Complete	KpSC	K	3	549	540	9	543	98.90710382513662	538	97.99635701275045	11	2.0036429872495445	536	8	2	3	99.62825278810409	27.27272727272727	0.9944341372912802
60x	KpSC	K	3	230	226	4	217	94.34782608695652	215	93.47826086956522	15	6.521739130434782	214	5	1	10	99.53488372093024	66.66666666666666	0.9553571428571429
80x	KpSC	K	3	167	162	5	161	96.40718562874252	157	94.01197604790418	10	5.9880239520958085	156	7	1	3	99.36305732484077	30	0.9811320754716981
100x	KpSC	K	3	161	156	5	158	98.13664596273291	156	96.8944099378882	5	3.1055900621118013	154	4	2	1	98.71794871794873	20	0.9935483870967742
90x	KpSC	K	3	176	174	2	165	93.75	164	93.18181818181817	12	6.8181818181818175	163	4	1	8	99.39024390243902	66.66666666666666	0.9532163742690059
50x	KpSC	K	3	223	221	2	205	91.92825112107623	204	91.4798206278027	19	8.520179372197308	203	7	1	12	99.50980392156863	63.1578947368421	0.9441860465116279
Unsubsampled	KpSC	O	3	549	539	10	544	99.08925318761385	540	98.36065573770492	9	1.639344262295082	537	8	3	1	99.44444444444444	11.11111111111111	0.9981412639405205
10x	KpSC	O	3	549	539	10	492	89.61748633879782	488	88.88888888888889	61	11.11111111111111	484	37	4	24	99.18032786885246	39.34426229508197	0.952755905511811
20x	KpSC	O	3	549	539	10	536	97.632058287796	530	96.53916211293262	19	3.4608378870673953	528	12	2	7	99.62264150943396	36.84210526315789	0.9869158878504672
30x	KpSC	O	3	549	539	10	537	97.81420765027322	534	97.26775956284153	15	2.73224043715847	530	11	4	4	99.25093632958801	26.666666666666668	0.9925093632958801
40x	KpSC	O	3	442	434	8	437	98.86877828054298	435	98.41628959276018	7	1.583710407239819	432	6	3	1	99.3103448275862	14.285714285714285	0.9976905311778291
70x	KpSC	O	3	200	196	4	198	99	196	98	4	2	195	4	1	0	99.48979591836735	0	1
Complete	KpSC	O	3	549	539	10	545	99.27140255009107	541	98.54280510018215	8	1.4571948998178506	538	7	3	1	99.44547134935306	12.5	0.9981447124304267
60x	KpSC	O	3	230	226	4	227	98.69565217391305	227	98.69565217391305	3	1.3043478260869565	225	3	2	0	99.11894273127754	0	1
80x	KpSC	O	3	167	165	2	167	100	165	98.80239520958084	2	1.1976047904191618	165	2	0	0	100	0	1
100x	KpSC	O	3	161	160	1	160	99.37888198757764	159	98.75776397515527	2	1.2422360248447204	159	1	0	1	100	50	0.99375
90x	KpSC	O	3	176	175	1	176	100	175	99.43181818181817	1	0.5681818181818182	175	1	0	0	100	0	1
50x	KpSC	O	3	223	220	3	218	97.75784753363229	219	98.20627802690582	4	1.7937219730941705	217	3	2	1	99.08675799086758	25	0.9954128440366973
10x	A.baumannii	K	2	198	196	2	98	49.494949494949495	101	51.010101010101	97	48.98989898989899	96	51	5	46	95.04950495049505	47.42268041237113	0.676056338028169
40x	A.baumannii	K	2	198	196	2	170	85.85858585858585	172	86.86868686868688	26	13.131313131313133	168	16	4	10	97.67441860465115	38.46153846153847	0.9438202247191011
20x	A.baumannii	K	2	198	196	2	156	78.78787878787878	158	79.7979797979798	40	20.2020202020202	154	23	4	17	97.46835443037975	42.5	0.9005847953216374
30x	A.baumannii	K	2	198	196	2	168	84.84848484848484	166	83.83838383838383	32	16.161616161616163	166	16	0	16	100	50	0.9120879120879121
80x	A.baumannii	K	2	198	196	2	176	88.88888888888889	178	89.8989898989899	20	10.1010101010101	174	8	4	12	97.75280898876404	60	0.9354838709677419
70x	A.baumannii	K	2	198	196	2	177	89.39393939393939	179	90.40404040404042	19	9.595959595959595	175	10	4	9	97.76536312849163	47.368421052631575	0.9510869565217391
Unsubsampled	A.baumannii	K	2	198	196	2	180	90.9090909090909	181	91.41414141414141	17	8.585858585858585	178	7	3	10	98.34254143646409	58.82352941176471	0.9468085106382979
100x	A.baumannii	K	2	198	196	2	178	89.8989898989899	181	91.41414141414141	17	8.585858585858585	176	6	5	11	97.23756906077348	64.70588235294117	0.9411764705882353
50x	A.baumannii	K	2	198	196	2	173	87.37373737373737	174	87.87878787878788	24	12.121212121212121	171	13	3	11	98.27586206896551	45.83333333333333	0.9395604395604396
90x	A.baumannii	K	2	198	196	2	178	89.8989898989899	181	91.41414141414141	17	8.585858585858585	176	7	5	10	97.23756906077348	58.82352941176471	0.946236559139785
60x	A.baumannii	K	2	198	196	2	172	86.86868686868688	174	87.87878787878788	24	12.121212121212121	170	11	4	13	97.70114942528735	54.166666666666664	0.9289617486338798
Complete	A.baumannii	K	2	198	196	2	194	97.97979797979798	192	96.96969696969697	6	3.0303030303030303	192	2	0	4	100	66.66666666666666	0.9795918367346939
20x	A.baumannii	O	2	198	197	1	168	84.84848484848484	172	86.86868686868688	26	13.131313131313133	167	15	5	11	97.09302325581395	42.30769230769231	0.9382022471910112
10x	A.baumannii	O	2	198	197	1	114	57.57575757575758	123	62.121212121212125	75	37.878787878787875	113	35	10	40	91.869918699187	53.333333333333336	0.738562091503268
90x	A.baumannii	O	2	198	197	1	188	94.94949494949495	190	95.95959595959596	8	4.040404040404041	187	4	3	4	98.42105263157895	50	0.9790575916230366
Unsubsampled	A.baumannii	O	2	198	197	1	187	94.44444444444444	190	95.95959595959596	8	4.040404040404041	186	4	4	4	97.89473684210527	50	0.9789473684210527
80x	A.baumannii	O	2	198	197	1	186	93.93939393939394	188	94.94949494949495	10	5.05050505050505	185	4	3	6	98.40425531914893	60	0.9685863874345549
60x	A.baumannii	O	2	198	197	1	186	93.93939393939394	188	94.94949494949495	10	5.05050505050505	185	4	3	6	98.40425531914893	60	0.9685863874345549
100x	A.baumannii	O	2	198	197	1	187	94.44444444444444	189	95.45454545454545	9	4.545454545454546	186	4	3	5	98.4126984126984	55.55555555555556	0.9738219895287958
30x	A.baumannii	O	2	198	197	1	176	88.88888888888889	178	89.8989898989899	20	10.1010101010101	175	7	3	13	98.31460674157303	65	0.9308510638297872
Complete	A.baumannii	O	2	198	197	1	193	97.47474747474747	194	97.97979797979798	4	2.0202020202020203	192	3	2	1	98.96907216494846	25	0.9948186528497409
40x	A.baumannii	O	2	198	197	1	177	89.39393939393939	177	89.39393939393939	21	10.606060606060606	176	9	1	12	99.43502824858757	57.14285714285714	0.9361702127659575
70x	A.baumannii	O	2	198	197	1	188	94.94949494949495	190	95.95959595959596	8	4.040404040404041	187	4	3	4	98.42105263157895	50	0.9790575916230366
50x	A.baumannii	O	2	198	197	1	185	93.43434343434343	186	93.93939393939394	12	6.0606060606060606	184	5	2	7	98.9247311827957	58.333333333333336	0.9633507853403142
Unsubsampled	A.baumannii	K	3	198	196	2	196	98.98989898989899	195	98.48484848484848	3	1.5151515151515151	194	2	1	1	99.48717948717949	33.33333333333333	0.9948717948717949
10x	A.baumannii	K	3	198	196	2	186	93.93939393939394	189	95.45454545454545	9	4.545454545454546	184	5	5	4	97.35449735449735	44.44444444444444	0.9787234042553191
100x	A.baumannii	K	3	198	196	2	195	98.48484848484848	195	98.48484848484848	3	1.5151515151515151	193	2	2	1	98.97435897435898	33.33333333333333	0.9948453608247423
20x	A.baumannii	K	3	198	196	2	195	98.48484848484848	195	98.48484848484848	3	1.5151515151515151	193	2	2	1	98.97435897435898	33.33333333333333	0.9948453608247423
30x	A.baumannii	K	3	198	196	2	196	98.98989898989899	196	98.98989898989899	2	1.0101010101010102	194	2	2	0	98.9795918367347	0	1
40x	A.baumannii	K	3	198	196	2	197	99.4949494949495	196	98.98989898989899	2	1.0101010101010102	195	2	1	0	99.48979591836735	0	1
50x	A.baumannii	K	3	198	196	2	197	99.4949494949495	196	98.98989898989899	2	1.0101010101010102	195	2	1	0	99.48979591836735	0	1
60x	A.baumannii	K	3	198	196	2	197	99.4949494949495	196	98.98989898989899	2	1.0101010101010102	195	2	1	0	99.48979591836735	0	1
70x	A.baumannii	K	3	198	196	2	196	98.98989898989899	195	98.48484848484848	3	1.5151515151515151	194	2	1	1	99.48717948717949	33.33333333333333	0.9948717948717949
80x	A.baumannii	K	3	198	196	2	195	98.48484848484848	195	98.48484848484848	3	1.5151515151515151	193	2	2	1	98.97435897435898	33.33333333333333	0.9948453608247423
90x	A.baumannii	K	3	198	196	2	196	98.98989898989899	195	98.48484848484848	3	1.5151515151515151	194	2	1	1	99.48717948717949	33.33333333333333	0.9948717948717949
Complete	A.baumannii	K	3	198	196	2	198	100	196	98.98989898989899	2	1.0101010101010102	196	2	0	0	100	0	1
Unsubsampled	A.baumannii	O	3	198	197	1	196	98.98989898989899	197	99.4949494949495	1	0.5050505050505051	195	1	2	0	98.98477157360406	0	1
10x	A.baumannii	O	3	198	197	1	176	88.88888888888889	193	97.47474747474747	5	2.525252525252525	175	5	18	0	90.67357512953367	0	1
100x	A.baumannii	O	3	198	197	1	196	98.98989898989899	197	99.4949494949495	1	0.5050505050505051	195	1	2	0	98.98477157360406	0	1
20x	A.baumannii	O	3	198	197	1	185	93.43434343434343	197	99.4949494949495	1	0.5050505050505051	184	1	13	0	93.4010152284264	0	1
30x	A.baumannii	O	3	198	197	1	193	97.47474747474747	197	99.4949494949495	1	0.5050505050505051	192	1	5	0	97.46192893401016	0	1
40x	A.baumannii	O	3	198	197	1	195	98.48484848484848	197	99.4949494949495	1	0.5050505050505051	194	1	3	0	98.47715736040608	0	1
50x	A.baumannii	O	3	198	197	1	196	98.98989898989899	197	99.4949494949495	1	0.5050505050505051	195	1	2	0	98.98477157360406	0	1
60x	A.baumannii	O	3	198	197	1	196	98.98989898989899	197	99.4949494949495	1	0.5050505050505051	195	1	2	0	98.98477157360406	0	1
70x	A.baumannii	O	3	198	197	1	196	98.98989898989899	197	99.4949494949495	1	0.5050505050505051	195	1	2	0	98.98477157360406	0	1
80x	A.baumannii	O	3	198	197	1	196	98.98989898989899	197	99.4949494949495	1	0.5050505050505051	195	1	2	0	98.98477157360406	0	1
90x	A.baumannii	O	3	198	197	1	196	98.98989898989899	197	99.4949494949495	1	0.5050505050505051	195	1	2	0	98.98477157360406	0	1
Complete	A.baumannii	O	3	198	197	1	198	100	197	99.4949494949495	1	0.5050505050505051	197	1	0	0	100	0	1
